# Deciphering the involvement of the Hippo pathway co-regulators, YAP/TAZ in invadopodia formation and matrix degradation

**DOI:** 10.1101/2022.06.28.497902

**Authors:** Jubina Balan Venghateri, Bareket Dassa, David Morgenstern, Michal Shreberk-Shaked, Moshe Oren, Benjamin Geiger

## Abstract

Invadopodia are adhesive, actin-rich protrusions, formed by metastatic cancer cells that degrade the extracellular matrix and facilitate invasion. They support the metastatic cascade by a spatially and temporally coordinated process whereby invading cells bind to the matrix, degrade it by specific metalloproteinases, and mechanically penetrate diverse tissue barriers by forming actin-rich extensions. However, despite the apparent involvement of invadopodia in the metastatic process, the molecular mechanisms that regulate invadopodia formation and function are still largely unclear. In this study, we have explored the involvement of the key Hippo pathway co-regulators, namely YAP, and TAZ, in invadopodia formation and matrix degradation. Towards that goal, we tested the effect of depletion of YAP, TAZ, or both on invadopodia formation and activity in multiple human cancer cell lines. We report that knockdown of YAP and TAZ or their inhibition by verteporfin induce a significant elevation in matrix degradation and invadopodia formation in several cancer cell lines. Conversely, overexpression of these proteins strongly suppresses invadopodia formation and matrix degradation. Proteomic and transcriptomic profiling of MDA-MB-231 cells, following co-knockdown of YAP and TAZ, revealed a significant change in the levels of key invadopodia-associated proteins, including the crucial proteins Tks5 and MT1-MMP (MMP14). Collectively, our findings show that YAP and TAZ act as negative regulators of invadopodia formation in diverse cancer lines, most likely by reducing the levels of essential invadopodia components. Dissecting the molecular mechanisms of invadopodia formation in cancer invasion may eventually reveal novel targets for therapeutic applications against invasive cancer.
