## Supplementary material for "Deciphering the involvement of the Hippo pathway co-regulators, YAP/TAZ in invadopodia formation and matrix degradation": Table S7

### Sheet: Merged list exp+reviews
Gene name	Description	Category (partial annotation)	Aliases
ABL1	ABL proto-oncogene 1, non-receptor tyrosine kinase	Kinases	ABL, BCR-ABL, CHDSKM, JTK7, bcr/abl, c-ABL, c-ABL1, p150, v-abl
ABL2	ABL proto-oncogene 2, non-receptor tyrosine kinase	Kinases	ABLL, ARG
ACACA	acetyl-CoA carboxylase alpha		ACAC, ACACAD, ACC, ACC1, ACCA
ACADM	acyl-CoA dehydrogenase medium chain		ACAD1, MCAD, MCADH
ACADVL	acyl-CoA dehydrogenase very long chain		ACAD6, LCACD, VLCAD
ACLY	ATP citrate lyase		ACL, ATPCL, CLATP
ACSL1	acyl-CoA synthetase long chain family member 1		ACS1, FACL1, FACL2, LACS, LACS1, LACS2
ACTB	actin beta	Actin machinery	BRWS1, PS1TP5BP1
ACTN1	actinin alpha 1	Actin machinery	BDPLT15
ACTN2	actinin alpha 2	Actin machinery	CMD1AA, CMH23, MPD6, MYOCOZ
ACTN3	actinin alpha 3	Actin machinery	ACTN3D
ACTN4	actinin alpha 4	Actin machinery	ACTININ-4, FSGS, FSGS1
ACTN4P2	actinin alpha 4 pseudogene 2	Actin machinery
ACTR10	actin related protein 10		ACTR11, Arp10, Arp11, HARP11
ACTR2	actin related protein 2	Actin machinery	ARP2
ACTR3	actin related protein 3	Actin machinery	ARP3
ACY1	aminoacylase 1		ACY-1, ACY1D, HEL-S-5
ADAM12	ADAM metallopeptidase domain 12	Proteases	ADAM12-OT1, CAR10, MCMP, MCMPMltna, MLTN, MLTNA
ADAM15	ADAM metallopeptidase domain 15	Proteases	MDC15
ADAM19	ADAM metallopeptidase domain 19	Proteases	FKSG34, MADDAM, MLTNB
ADAMTS1	ADAM metallopeptidase with thrombospondin type 1 motif 1		C3-C5, METH1
AFAP1	actin filament associated protein 1	Actin machinery	AFAP, AFAP-110, AFAP110
AFAP1L1	actin filament associated protein 1 like 1	Actin machinery
AHCY	adenosylhomocysteinase		SAHH, adoHcyase
AHNAK	AHNAK nucleoprotein		AHNAKRS, PM227
AHSG	alpha 2-HS glycoprotein		A2HS, AHS, APMR1, FETUA, HSGA
AKAP12	A-kinase anchoring protein 12	Kinases	AKAP250, SSeCKS
AKR1B1	aldo-keto reductase family 1 member B		ADR, ALDR1, ALR2, AR
ALB	albumin		FDAHT, HSA, PRO0883, PRO0903, PRO1341
ALCAM	activated leukocyte cell adhesion molecule		CD166, MEMD
ALDH1A1	aldehyde dehydrogenase 1 family member A1		ALDC, ALDH-E1, ALDH1, ALDH11, HEL-9, HEL-S-53e, HEL12, PUMB1, RALDH1
ALDH1A3	aldehyde dehydrogenase 1 family member A3		ALDH1A6, ALDH6, MCOP8, RALDH3
ALDH1B1	aldehyde dehydrogenase 1 family member B1		ALDH5, ALDHX
ALDOA	aldolase, fructose-bisphosphate A		ALDA, GSD12, HEL-S-87p
ANLN	anillin actin binding protein		FSGS8, Scraps, scra
ANP32A	acidic nuclear phosphoprotein 32 family member A		C15orf1, HPPCn, I1PP2A, LANP, MAPM, PHAP1, PHAPI, PP32
ANTXR1	ANTXR cell adhesion molecule 1		ATR, GAPO, TEM8
ANXA1	annexin A1		ANX1, LPC1
ANXA11	annexin A11		ALS23, ANX11, CAP-50, CAP50
ANXA2	annexin A2		ANX2, ANX2L4, CAL1H, HEL-S-270, LIP2, LPC2, LPC2D, P36, PAP-IV
ANXA2P2	annexin A2 pseudogene 2		ANX2L2, ANX2P2, LPC2B
ANXA4	annexin A4		ANX4, HEL-S-274, P32.5, PAP-II, PIG28, PP4-X, ZAP36
ANXA5	annexin A5		ANX5, ENX2, HEL-S-7, PP4, RPRGL3
ANXA6	annexin A6		ANX6, CBP68, CPB-II, p68, p70
AP2A1	adaptor related protein complex 2 subunit alpha 1		ADTAA, AP2-ALPHA, CLAPA1
AP2B1	adaptor related protein complex 2 subunit beta 1		ADTB2, AP105B, AP2-BETA, CLAPB1
APMAP	adipocyte plasma membrane associated protein		BSCv, C20orf3
APOE	apolipoprotein E		AD2, APO-E, ApoE4, LDLCQ5, LPG
ARAF	A-Raf proto-oncogene, serine/threonine kinase		A-RAF, ARAF1, PKS2, RAFA1
ARAP1	ArfGAP with RhoGAP domain, ankyrin repeat and PH domain 1	GTPase related	CENTD2
ARF3	ADP ribosylation factor 3	GTPase related
ARF6	ADP ribosylation factor 6	GTPase related
ARHGAP1	Rho GTPase activating protein 1	GTPase related	CDC42GAP, RHOGAP, RHOGAP1, p50rhoGAP
ARHGAP17	Rho GTPase activating protein 17	GTPase related	MST066, MST110, MSTP038, MSTP066, MSTP110, NADRIN, PP367, PP4534, RICH-1, RICH1, WBP15
ARHGAP35	Rho GTPase activating protein 35	GTPase related	GRF-1, GRLF1, P190-A, P190A, p190ARhoGAP, p190RhoGAP
ARHGEF28	Rho guanine nucleotide exchange factor 28	GTPase related	RGNEF, RIP2, p190RHOGEF
ARHGEF5	Rho guanine nucleotide exchange factor 5	GTPase related	GEF5, P60, TIM, TIM1
ARHGEF7	Rho guanine nucleotide exchange factor 7	GTPase related	BETA-PIX, COOL-1, COOL1, Nbla10314, P50, P50BP, P85, P85COOL1, P85SPR, PAK3, PIXB
ARPC1A	actin related protein 2/3 complex subunit 1A	Actin machinery	Arc40, HEL-68, HEL-S-307, SOP2Hs, SOP2L
ARPC1B	actin related protein 2/3 complex subunit 1B	Actin machinery	ARC41, IMD71, PLTEID, p40-ARC, p41-ARC
ARPC2	actin related protein 2/3 complex subunit 2	Actin machinery	ARC34, PNAS-139, PRO2446, p34-Arc
ARPC3	actin related protein 2/3 complex subunit 3	Actin machinery	ARC21, p21-Arc
ARPC4	actin related protein 2/3 complex subunit 4	Actin machinery	ARC20, P20-ARC
ARPC5	actin related protein 2/3 complex subunit 5	Actin machinery	ARC16, dJ127C7.3, p16-Arc
ARPIN	actin related protein 2/3 complex inhibitor	Actin machinery	C15orf38
ASAP1	ArfGAP with SH3 domain, ankyrin repeat and PH domain 1	GTPase related	AMAP1, CENTB4, DDEF1, PAG2, PAP, ZG14P
ASAP2	ArfGAP with SH3 domain, ankyrin repeat and PH domain 2	GTPase related	AMAP2, CENTB3, DDEF2, PAG3, PAP, Pap-alpha, SHAG1
ASAP3	ArfGAP with SH3 domain, ankyrin repeat and PH domain 3	GTPase related	ACAP4, CENTB6, DDEFL1, UPLC1
ASNS	asparagine synthetase (glutamine-hydrolyzing)		ASNSD, TS11
ATAD3A	ATPase family AAA domain containing 3A		HAYOS, PHRINL
ATP1A1	ATPase Na+/K+ transporting subunit alpha 1		CMT2DD, HOMGSMR2
ATP1B1	ATPase Na+/K+ transporting subunit beta 1		ATP1B
ATP5F1A	ATP synthase F1 subunit alpha		ATP5A, ATP5A1, ATP5AL2, ATPM, COXPD22, HEL-S-123m, MC5DN4, MOM2, OMR, ORM, hATP1
ATP5F1B	ATP synthase F1 subunit beta		ATP5B, ATPMB, ATPSB, HEL-S-271
ATP5PF	ATP synthase peripheral stalk subunit F6		ATP5, ATP5A, ATP5J, ATPM, CF6, F6
AXL	AXL receptor tyrosine kinase	Kinases	ARK, JTK11, Tyro7, UFO
BCAP31	B cell receptor associated protein 31		6C6-AG, BAP31, CDM, DDCH, DXS1357E
BCAR3	BCAR3 adaptor protein, NSP family member		AND-34, MIG7, NSP2, SH2D3B
BSG	basigin (Ok blood group)		5F7, CD147, EMMPRIN, EMPRIN, HAb18G, OK, SLC7A11, TCSF
BTG2	BTG anti-proliferation factor 2		APRO1, PC3, TIS21
C6orf58	chromosome 6 open reading frame 58		LEG1
CALD1	caldesmon 1	Actin machinery	CDM, H-CAD, HCAD, L-CAD, LCAD, NAG22
CALR	calreticulin		CRT, HEL-S-99n, RO, SSA, cC1qR
CALU	calumenin
CAP1	cyclase associated actin cytoskeleton regulatory protein 1		CAP, CAP1-PEN
CAPN2	calpain 2		CANP2, CANPL2, CANPml, mCANP
CAPZA1	capping actin protein of muscle Z-line subunit alpha 1	Actin machinery	CAPPA1, CAPZ, CAZ1
CAPZB	capping actin protein of muscle Z-line subunit beta	Actin machinery	CAPB, CAPPB, CAPZ
CARMIL1	capping protein regulator and myosin 1 linker 1	Actin machinery	CARMIL, CARMIL1a, LRRC16, LRRC16A, dJ501N12.1, dJ501N12.5
CASKIN2	CASK interacting protein 2		ANKS5B
CAV1	caveolin 1	Others	BSCL3, CGL3, LCCNS, MSTP085, PPH3, VIP21
CBL	Cbl proto-oncogene		C-CBL, CBL2, FRA11B, NSLL, RNF55
CBLB	Cbl proto-oncogene B		Cbl-b, Nbla00127, RNF56
CCT	cataract, congenital, total
CCT2	chaperonin containing TCP1 subunit 2		99D8.1, CCT-beta, CCTB, HEL-S-100n, PRO1633, TCP-1-beta
CCT3	chaperonin containing TCP1 subunit 3		CCT-gamma, CCTG, PIG48, TCP-1-gamma, TRIC5
CCT7	chaperonin containing TCP1 subunit 7		CCTETA, CCTH, NIP7-1, TCP1ETA
CD2AP	CD2 associated protein		CMS
CD44	CD44 molecule (Indian blood group)	Adhesion molecules	CDW44, CSPG8, ECMR-III, HCELL, HUTCH-I, IN, LHR, MC56, MDU2, MDU3, MIC4, Pgp1
CDC42	cell division cycle 42	GTPase related	CDC42Hs, G25K, TKS
CDCP1	CUB domain containing protein 1		CD318, SIMA135, TRASK
CDK16	cyclin dependent kinase 16		PCTAIRE, PCTAIRE1, PCTGAIRE, PCTK1
CFL1	cofilin 1	Actin machinery	CFL, HEL-S-15, cofilin
CFL1P1	cofilin 1 pseudogene 1	Actin machinery	CFLP1
CFL1P2	cofilin 1 pseudogene 2	Actin machinery	CFLL2, CFLP2
CFL1P3	cofilin 1 pseudogene 3	Actin machinery	CFLL3, CFLP3
CFL1P4	cofilin 1 pseudogene 4	Actin machinery	CFLL4, CFLP4
CFL1P5	cofilin 1 pseudogene 5	Actin machinery	CFLL1, CFLP5
CFL1P6	cofilin 1 pseudogene 6	Actin machinery	CFLP6
CFL1P7	cofilin 1 pseudogene 7	Actin machinery
CFL1P8	cofilin 1 pseudogene 8	Actin machinery
CFL2	cofilin 2	Actin machinery	NEM7
CHCHD3	coiled-coil-helix-coiled-coil-helix domain containing 3		MICOS19, MINOS3, Mic19, PPP1R22
CIZ1	CDKN1A interacting zinc finger protein 1		LSFR1, NP94, ZNF356
CLIC1	chloride intracellular channel 1		CL1C1, CLCNL1, G6, NCC27
CLTC	clathrin heavy chain		CHC, CHC17, CLH-17, CLTCL2, Hc, MRD56
CLU	clusterin		AAG4, APO-J, APOJ, CLI, CLU1, CLU2, KUB1, NA1/NA2, SGP-2, SGP2, SP-40, TRPM-2, TRPM2
COL18A1	collagen type XVIII alpha 1 chain		GLCC, KNO, KNO1, KS
COLGALT1	collagen beta(1-O)galactosyltransferase 1		BSVD3, ColGalT 1, GLT25D1
CORO1A	coronin 1A	Actin machinery	CLABP, CLIPINA, HCORO1, IMD8, TACO, p57
CORO1B	coronin 1B	Actin machinery	CORONIN-2
CORO1C	coronin 1C	Actin machinery	HCRNN4
CORO2A	coronin 2A	Actin machinery	CLIPINB, IR10, WDR2
CORO2B	coronin 2B	Actin machinery	CLIPINC
CORO6	coronin 6	Actin machinery
CORO7	coronin 7	Actin machinery	0610011B16Rik, CRN7, POD1
CORO7-PAM16	CORO7-PAM16 readthrough	Actin machinery	CORO7, Coronin-7, Crn7
COX5A	cytochrome c oxidase subunit 5A		COX, COX-VA, MC4DN20, VA
Crk	CRK proto-oncogene, adaptor protein		CRKII, p38
CS	citrate synthase
CSK	C-terminal Src kinase	Kinases
CSRP1	cysteine and glycine rich protein 1		CRP, CRP1, CSRP, CYRP, D1S181E, HEL-141, HEL-S-286
CTSD	cathepsin D		CLN10, CPSD, HEL-S-130P
CTSS	cathepsin S
CTTN	cortactin	Actin machinery	EMS1
CTTNBP2	cortactin binding protein 2	Actin machinery	C7orf8, CORTBP2, Orf4
CYBB	cytochrome b-245 beta chain		AMCBX2, CGD, CGDX, GP91-1, GP91-PHOX, GP91PHOX, IMD34, NOX2, p91-PHOX
CYFIP1	cytoplasmic FMR1 interacting protein 1		P140SRA-1, SHYC, SRA-1, SRA1
CYP27A1	cytochrome P450 family 27 subfamily A member 1		CP27, CTX, CYP27
DAAM1	dishevelled associated activator of morphogenesis 1	Actin machinery
DBNL	drebrin like		ABP1, HIP-55, HIP55, SH3P7
DDOST	dolichyl-diphosphooligosaccharide--protein glycosyltransferase non-catalytic subunit		AGER1, CDG1R, GATD6, OKSWcl45, OST, OST48, WBP1
DDX17	DEAD-box helicase 17		P72, RH70
DDX28	DEAD-box helicase 28		MDDX28
DDX3X	DEAD-box helicase 3 X-linked		CAP-Rf, DBX, DDX14, DDX3, HLP2, MRX102, MRXSSB
DDX5	DEAD-box helicase 5		G17P1, HLR1, HUMP68, p68
DECR1	2,4-dienoyl-CoA reductase 1		DECR, NADPH, SDR18C1
DHX30	DExH-box helicase 30		DDX30, NEDMIAL, RETCOR
DHX9	DExH-box helicase 9		DDX9, LKP, NDH2, NDHII, RHA
DIAPH1	diaphanous related formin 1	Actin machinery	DFNA1, DIA1, DRF1, LFHL1, SCBMS, hDIA1
DIAPH2	diaphanous related formin 2	Actin machinery	DIA, DIA2, DRF2, POF, POF2, POF2A
DIAPH3	diaphanous related formin 3	Actin machinery	AN, AUNA1, DIA2, DRF3, NSDAN, diap3, mDia2
DNAJC8	DnaJ heat shock protein family (Hsp40) member C8		HSPC331, SPF31
DNM1	dynamin 1	GTPase related	DEE31, DNM, EIEE31
DNM1L	dynamin 1 like	GTPase related	DLP1, DRP1, DVLP, DYMPLE, EMPF, EMPF1, HDYNIV, OPA5
DNM2	dynamin 2	GTPase related	CMT2M, CMTDI1, CMTDIB, DI-CMTB, DYN2, DYNII, LCCS5
DNM3	dynamin 3	GTPase related	Dyna III
DNMBP	dynamin binding protein	GTPase related	ARHGEF36, CTRCT48, TUBA
DPP4	dipeptidyl peptidase 4		ADABP, ADCP2, CD26, DPPIV, TP103
DPYSL3	dihydropyrimidinase like 3		CRMP-4, CRMP4, DRP-3, DRP3, LCRMP, ULIP, ULIP-1
DYNC1H1	dynein cytoplasmic 1 heavy chain 1		CMT2O, DHC1, DHC1a, DNCH1, DNCL, DNECL, DYHC, Dnchc1, HL-3, SMALED1, p22
ECM1	extracellular matrix protein 1		URBWD
EEF1A1	eukaryotic translation elongation factor 1 alpha 1		CCS-3, CCS3, EE1A1, EEF-1, EEF1A, EF-Tu, EF1A, GRAF-1EF, LENG7, PTI1, eEF1A-1
EEF2	eukaryotic translation elongation factor 2		EEF-2, EF-2, EF2, SCA26
EFHD2	EF-hand domain family member D2		SWS1
EGF	epidermal growth factor	RTK	HOMG4, URG
EGFR	epidermal growth factor receptor	RTK	ERBB, ERBB1, ERRP, HER1, NISBD2, PIG61, mENA
EHD1	EH domain containing 1		H-PAST, HPAST1, PAST, PAST1
EHD4	EH domain containing 4		PAST4
EIF2S3	eukaryotic translation initiation factor 2 subunit gamma		EIF2, EIF2G, EIF2gamma, MEHMO, MRXSBRK, eIF-2gA
EIF2S3B	eukaryotic translation initiation factor 2 subunit gamma B		EIF2S3L, eIF-2gA, eIF2gA
Eif3e	eukaryotic translation initiation factor 3 subunit E		EIF3-P48, EIF3S6, INT6, eIF3-p46
EIF3H	eukaryotic translation initiation factor 3 subunit H		EIF3S3, eIF3-gamma, eIF3-p40
EIF4A3	eukaryotic translation initiation factor 4A3		DDX48, Fal1, MUK34, NMP265, NUK34, RCPS, eIF-4A-III, eIF4A-III, eIF4AIII
ELP4	elongator acetyltransferase complex subunit 4		AN, AN2, C11orf19, PAX6NEB, PAXNEB, dJ68P15A.1, hELP4
ELP5	elongator acetyltransferase complex subunit 5		C17orf81, DERP6, HSPC002, MST071, MSTP071
ELP6	elongator acetyltransferase complex subunit 6		C3orf75, TMEM103
ENG	endoglin		END, HHT1, ORW1
ENO1	enolase 1		ENO1L1, HEL-S-17, MPB1, NNE, PPH
EPGN	epithelial mitogen	RTK ligands	ALGV3072, EPG, PRO9904
EphB2	EPH receptor B2	RTKs	BDPLT22, CAPB, DRT, EK5, EPHT3, ERK, Hek5, PCBC, Tyro5
EPHX1	epoxide hydrolase 1		EPHX, EPOX, HYL1, MEH
ERBB2	erb-b2 receptor tyrosine kinase 2	RTKs	CD340, HER-2, HER-2/neu, HER2, MLN 19, NEU, NGL, TKR1
ERBB3	erb-b2 receptor tyrosine kinase 3	Kinases	ErbB-3, FERLK, HER3, LCCS2, MDA-BF-1, c-erbB-3, c-erbB3, erbB3-S, p180-ErbB3, p45-sErbB3, p85-sErbB3
ERBB4	erb-b2 receptor tyrosine kinase 4	RTKs	ALS19, HER4, p180erbB4
ERC1	ELKS/RAB6-interacting/CAST family member 1		Cast2, ELKS, ERC-1, RAB6IP2
ETF1	eukaryotic translation termination factor 1		D5S1995, ERF, ERF1, RF1, SUP45L1, TB3-1
EVL	Enah/Vasp-like		RNB6
EXOC1	exocyst complex component 1		BM-102, SEC3, SEC3L1, SEC3P
EXOC4	exocyst complex component 4	vesicle transport	SEC8, SEC8L1, Sec8p
EXOC7	exocyst complex component 7	vesicle transport	2-5-3p, BLOM4, EX070, EXO70, EXOC1, Exo70p, NEDSEBA, YJL085W
EZR	ezrin	Actin machinery	CVIL, CVL, HEL-S-105, VIL2
FAM83G	family with sequence similarity 83 member G		PAWS1
FAP	fibroblast activation protein alpha	Proteases	DPPIV, FAPA, FAPalpha, SIMP
FAS	Fas cell surface death receptor		ALPS1A, APO-1, APT1, CD95, FAS1, FASTM, TNFRSF6
FAU	FAU ubiquitin like and ribosomal protein S30 fusion		FAU1, Fub1, Fubi, MNSFbeta, RPS30, S30, asr1
FBP1	fructose-bisphosphatase 1		FBP
FERMT2	FERM domain containing kindlin 2		KIND2, MIG2, PLEKHC1, UNC112, UNC112B, mig-2
FERMT3	FERM domain containing kindlin 3		KIND3, MIG-2, MIG2B, UNC112C, URP2, URP2SF
FGD1	FYVE, RhoGEF and PH domain containing 1		AAS, FGDY, MRXS16, ZFYVE3
FGG	fibrinogen gamma chain
FGL2	fibrinogen like 2		T49, pT49
FH	fumarate hydratase		FMRD, HLRCC, HsFH, LRCC, MCL, MCUL1
FHDC1	FH2 domain containing 1	Actin machinery	INF1
FHOD1	formin homology 2 domain containing 1	Actin machinery	FHOS
FHOD3	formin homology 2 domain containing 3	Actin machinery	CMH28, FHOS2, Formactin2
FLNA	filamin A		ABP-280, ABPX, CSBS, CVD1, FGS2, FLN, FLN-A, FLN1, FMD, MNS, NHBP, OPD, OPD1, OPD2, XLVD, XMVD
FMN1	formin 1	Actin machinery	FMN, LD
FMN2	formin 2	Actin machinery
FMNL1	formin like 1	Actin machinery	C17orf1, C17orf1B, FHOD4, FMNL, KW-13
FMNL2	formin like 2	Actin machinery	FHOD2
FMNL3	formin like 3	Actin machinery	FHOD3, FRL2, WBP-3, WBP3
FN1	fibronectin 1		CIG, ED-B, FINC, FN, FNZ, GFND, GFND2, LETS, MSF, SMDCF
FNBP1	formin binding protein 1	Actin machinery	FBP17
FNBP1L	formin binding protein 1 like	Actin machinery	C1orf39, TOCA1
FNBP4	formin binding protein 4	Actin machinery	FBP30
FSCN1	fascin actin-bundling protein 1	Actin machinery	FAN1, HSN, SNL, p55
FSCN2	fascin actin-bundling protein 2, retinal	Actin machinery	RFSN, RP30
FSCN3	fascin actin-bundling protein 3	Actin machinery
FUBP1	far upstream element binding protein 1		FBP, FUBP, hDH V
FUS	FUS RNA binding protein		ALS6, ETM4, FUS1, HNRNPP2, POMP75, TLS, altFUS
FXR1	FMR1 autosomal homolog 1		FXR1P, MYOPMIL, MYORIBF
G6PD	glucose-6-phosphate dehydrogenase		G6PD1
GAB1	GRB2 associated binding protein 1		DFNB26
GAPDH	glyceraldehyde-3-phosphate dehydrogenase		G3PD, GAPD, HEL-S-162eP
GAS2L1	growth arrest specific 2 like 1		GAR22
GAS6	growth arrest specific 6	Others	AXLLG, AXSF
GDF15	growth differentiation factor 15		GDF-15, MIC-1, MIC1, NAG-1, PDF, PLAB, PTGFB
GDI2	GDP dissociation inhibitor 2		HEL-S-46e, RABGDIB
GLIPR2	GLI pathogenesis related 2		C9orf19, GAPR-1, GAPR1
GNAI2	G protein subunit alpha i2		GIP, GNAI2B, H_LUCA15.1, H_LUCA16.1
GNB1	G protein subunit beta 1		MDS, MRD42
GNL3	G protein nucleolar 3		C77032, E2IG3, NNP47, NS
GOT2	glutamic-oxaloacetic transaminase 2		DEE82, KAT4, KATIV, KYAT4, mitAAT
GPI	glucose-6-phosphate isomerase		AMF, GNPI, NLK, PGI, PHI, SA-36, SA36
GPN1	GPN-loop GTPase 1		ATPBD1A, MBDIN, NTPBP, RPAP4, XAB1
GRB2	growth factor receptor bound protein 2	adaptor proteins	ASH, EGFRBP-GRB2, Grb3-3, MST084, MSTP084, NCKAP2
GSN	gelsolin		ADF, AGEL
GSS	glutathione synthetase		GSHS, HEL-S-64p, HEL-S-88n
GSTA1	glutathione S-transferase alpha 1		GST-epsilon, GST2, GSTA1-1, GTH1
GSTP1	glutathione S-transferase pi 1		DFN7, FAEES3, GST3, GSTP, HEL-S-22, PI
GTSE1	G2 and S-phase expressed 1		B99
HADHA	hydroxyacyl-CoA dehydrogenase trifunctional multienzyme complex subunit alpha		ECHA, GBP, HADH, LCEH, LCHAD, MTPA, TP-ALPHA
HADHB	hydroxyacyl-CoA dehydrogenase trifunctional multienzyme complex subunit beta		ECHB, MSTP029, MTPB, TP-BETA
HBEGF	heparin binding EGF like growth factor	Proteases	DTR, DTS, DTSF, HEGFL
HBEGF	heparin binding EGF like growth factor	RTK	DTR, DTS, DTSF, HEGFL
HCK	HCK proto-oncogene, Src family tyrosine kinase	Kinases	JTK9, p59Hck, p61Hck
HDAC6	histone deacetylase 6		CPBHM, HD6, JM21, PPP1R90
HGF	hepatocyte growth factor	RTK ligands	DFNB39, F-TCF, HGFB, HPTA, SF
HGS	hepatocyte growth factor-regulated tyrosine kinase substrate		HRS
HK3	hexokinase 3		HKIII, HXK3
HMMR	hyaluronan mediated motility receptor		CD168, IHABP, RHAMM
HNRNPA1	heterogeneous nuclear ribonucleoprotein A1		ALS19, ALS20, HNRPA1, HNRPA1L3, IBMPFD3, UP 1, hnRNP A1, hnRNP-A1
HNRNPA3	heterogeneous nuclear ribonucleoprotein A3		2610510D13Rik, D10S102, FBRNP, HNRPA3
HNRNPC	heterogeneous nuclear ribonucleoprotein C		C1, C2, HNRNP, HNRPC, SNRPC
HNRNPD	heterogeneous nuclear ribonucleoprotein D		AUF1, AUF1A, HNRPD, P37, hnRNPD0
HNRNPH1	heterogeneous nuclear ribonucleoprotein H1		HNRPH, HNRPH1, hnRNPH
HNRNPK	heterogeneous nuclear ribonucleoprotein K		AUKS, CSBP, HNRPK, TUNP
HNRNPL	heterogeneous nuclear ribonucleoprotein L		HNRPL, P/OKcl.14, hnRNP-L
HNRNPM	heterogeneous nuclear ribonucleoprotein M		CEAR, HNRNPM4, HNRPM, HNRPM4, HTGR1, NAGR1, hnRNP M
HNRNPU	heterogeneous nuclear ribonucleoprotein U		DEE54, EIEE54, GRIP120, HNRNPU-AS1, HNRPU, SAF-A, SAFA, U21.1, hnRNP U, pp120
HNRNPUL2	heterogeneous nuclear ribonucleoprotein U like 2		HNRPUL2, SAF-A2
HRH4	histamine receptor H4		AXOR35, BG26, GPCR105, GPRv53, H4, H4R, HH4R
HSD17B11	hydroxysteroid 17-beta dehydrogenase 11		17-BETA-HSD11, 17-BETA-HSDXI, 17BHSD11, DHRS8, PAN1B, RETSDR2, SDR16C2
HSD17B12	hydroxysteroid 17-beta dehydrogenase 12		KAR, SDR12C1
HSD17B4	hydroxysteroid 17-beta dehydrogenase 4		DBP, MFE-2, MFP-2, MPF-2, PRLTS1, SDR8C1
HSP90AA1	heat shock protein 90 alpha family class A member 1		EL52, HEL-S-65p, HSP86, HSP89A, HSP90A, HSP90N, HSPC1, HSPCA, HSPCAL1, HSPCAL4, HSPN, Hsp103, Hsp89, Hsp90, LAP-2, LAP2
HSP90AB1	heat shock protein 90 alpha family class B member 1		D6S182, HSP84, HSP90B, HSPC2, HSPCB
HSP90B1	heat shock protein 90 beta family member 1		ECGP, GP96, GRP94, HEL-S-125m, HEL35, TRA1
HSPA1A	heat shock protein family A (Hsp70) member 1A		HEL-S-103, HSP70-1, HSP70-1A, HSP70-2, HSP70.1, HSP70.2, HSP70I, HSP72, HSPA1
HSPA1B	heat shock protein family A (Hsp70) member 1B		HSP70-1, HSP70-1B, HSP70-2, HSP70.1, HSP70.2, HSP72, HSPA1, HSX70
HSPA5	heat shock protein family A (Hsp70) member 5		BIP, GRP78, HEL-S-89n
HSPA8	heat shock protein family A (Hsp70) member 8		HEL-33, HEL-S-72p, HSC54, HSC70, HSC71, HSP71, HSP73, HSPA10, LAP-1, LAP1, NIP71
HSPA9	heat shock protein family A (Hsp70) member 9		CRP40, CSA, EVPLS, GRP-75, GRP75, HEL-S-124m, HSPA9B, MOT, MOT2, MTHSP75, PBP74, SAAN, SIDBA4
HSPB1	heat shock protein family B (small) member 1		CMT2F, HEL-S-102, HMN2B, HS.76067, HSP27, HSP28, Hsp25, SRP27
HSPD1	heat shock protein family D (Hsp60) member 1		CPN60, GROEL, HLD4, HSP-60, HSP60, HSP65, HuCHA60, SPG13
HTRA1	HtrA serine peptidase 1		ARMD7, CADASIL2, CARASIL, HtrA, L56, ORF480, PRSS11
HYAL1	hyaluronidase 1		HYAL-1, LUCA1, MPS9, NAT6
HYAL2	hyaluronidase 2		LUCA2
ID1	inhibitor of DNA binding 1, HLH protein		ID, bHLHb24
IDH1	isocitrate dehydrogenase (NADP(+)) 1		HEL-216, HEL-S-26, IDCD, IDH, IDP, IDPC, PICD
IGF2BP1	insulin like growth factor 2 mRNA binding protein 1		CRD-BP, CRDBP, IMP-1, IMP1, VICKZ1, ZBP1
IGF2BP2	insulin like growth factor 2 mRNA binding protein 2		IMP-2, IMP2, VICKZ2
ILF2	interleukin enhancer binding factor 2		NF45, PRO3063
ILK	integrin linked kinase	Serine/threonine kinase	HEL-S-28, ILK-1, ILK-2, P59, p59ILK
IMMT	inner membrane mitochondrial protein		HMP, MICOS60, MINOS2, Mic60, P87, P87/89, P89, PIG4, PIG52
INF2	inverted formin 2	Actin machinery	C14orf151, C14orf173, CMTDIE, FSGS5, pp9484
IQGAP1	IQ motif containing GTPase activating protein 1	Actin machinery	HUMORFA01, SAR1, p195
IQGAP2	IQ motif containing GTPase activating protein 2	Actin machinery
IQGAP3	IQ motif containing GTPase activating protein 3	Actin machinery
IRF2BP1	interferon regulatory factor 2 binding protein 1
ISOC1	isochorismatase domain containing 1		CGI-111
ITGA1	integrin subunit alpha 1	Adhesion molecules	CD49a, VLA1
ITGA10	integrin subunit alpha 10	Adhesion molecules	PRO827
ITGA11	integrin subunit alpha 11	Adhesion molecules	HsT18964
ITGA2	integrin subunit alpha 2	Adhesion molecules	BR, CD49B, GPIa, HPA-5, VLA-2, VLAA2
ITGA2B	integrin subunit alpha 2b	Adhesion molecules	BDPLT16, BDPLT2, CD41, CD41B, GP2B, GPIIb, GT, GT1, GTA, HPA3, PPP1R93
ITGA3	integrin subunit alpha 3	Adhesion molecules	CD49C, FRP-2, GAP-B3, GAPB3, ILNEB, MSK18, VCA-2, VL3A, VLA3a
ITGA4	integrin subunit alpha 4	Adhesion molecules	CD49D, IA4
ITGA5	integrin subunit alpha 5	Adhesion molecules	CD49e, FNRA, VLA-5, VLA5A
ITGA6	integrin subunit alpha 6	Adhesion molecules	CD49f, ITGA6B, VLA-6
ITGA7	integrin subunit alpha 7	Adhesion molecules
ITGA8	integrin subunit alpha 8	Adhesion molecules
ITGA9	integrin subunit alpha 9	Adhesion molecules	ALPHA-RLC, ITGA4L, RLC
ITGAD	integrin subunit alpha D	Adhesion molecules	ADB2, CD11D
ITGAE	integrin subunit alpha E	Adhesion molecules	CD103, HUMINAE
ITGAL	integrin subunit alpha L	Adhesion molecules	CD11A, LFA-1, LFA1A
ITGAM	integrin subunit alpha M	Adhesion molecules	CD11B, CR3A, MAC-1, MAC1A, MO1A, SLEB6
ITGAV	integrin subunit alpha V	Adhesion molecules	CD51, MSK8, VNRA, VTNR
ITGAX	integrin subunit alpha X	Adhesion molecules	CD11C, SLEB6
ITGB1	integrin subunit beta 1	Adhesion molecules	CD29, FNRB, GPIIA, MDF2, MSK12, VLA-BETA, VLAB
ITGB1BP1	integrin subunit beta 1 binding protein 1	Adhesion molecules	ICAP-1A, ICAP-1B, ICAP-1alpha, ICAP1, ICAP1A, ICAP1B
ITGB2	integrin subunit beta 2	Adhesion molecules	CD18, LAD, LCAMB, LFA-1, MAC-1, MF17, MFI7
ITGB3	integrin subunit beta 3	Adhesion molecules	BDPLT16, BDPLT2, BDPLT24, CD61, GP3A, GPIIIa, GT, GT2
ITGB4	integrin subunit beta 4	Adhesion molecules	CD104, GP150
ITGB5	integrin subunit beta 5	Adhesion molecules
ITGB6	integrin subunit beta 6	Adhesion molecules	AI1H
ITGB7	integrin subunit beta 7	Adhesion molecules
ITGB8	integrin subunit beta 8	Adhesion molecules
ITGBL1	integrin subunit beta like 1	Adhesion molecules	OSCP, TIED
KATNA1	katanin catalytic subunit A1
KATNB1	katanin regulatory subunit B1		KAT, LIS6
KCNAB2	potassium voltage-gated channel subfamily A regulatory beta subunit 2		AKR6A5, HKvbeta2, HKvbeta2.1, HKvbeta2.2, KCNA2B, KV-BETA-2
KCTD10	potassium channel tetramerization domain containing 10		BTBD28, MSTP028, ULRO61, hBACURD3
KCTD3	potassium channel tetramerization domain containing 3		NY-REN-45
KDR	kinase insert domain receptor	RTKs upstream signaling	CD309, FLK1, VEGFR, VEGFR2
KHSRP	KH-type splicing regulatory protein		FBP2, FUBP2, KSRP, p75
KIAA1522	KIAA1522
KIF2C	kinesin family member 2C		CT139, KNSL6, MCAK
KLF13	Kruppel like factor 13		BTEB3, FKLF2, NSLP1, RFLAT-1, RFLAT1
KRT10	keratin 10		BCIE, BIE, CK10, EHK, K10, KPP
KRT18	keratin 18		CK-18, CYK18, K18
KRT8	keratin 8		CARD2, CK-8, CK8, CYK8, K2C8, K8, KO
KRT80	keratin 80		KB20
LACTB	lactamase beta		G24, MRPL56
LAMTOR1	late endosomal/lysosomal adaptor, MAPK and MTOR activator 1		C11orf59, PDRO, Ragulator1, p18, p27RF-Rho
LAP3	leucine aminopeptidase 3		HEL-S-106, LAP, LAPEP, PEPS
LARP4	La ribonucleoprotein 4		PP13296
LASP1	LIM and SH3 protein 1		Lasp-1, MLN50
LCP1	lymphocyte cytosolic protein 1		CP64, HEL-S-37, L-PLASTIN, LC64P, LPL, PLS2
LDHA	lactate dehydrogenase A		GSD11, HEL-S-133P, LDHM, PIG19
LDHB	lactate dehydrogenase B		HEL-S-281, LDH-B, LDH-H, LDHBD, TRG-5
LEMD2	LEM domain nuclear envelope protein 2		CTRCT42, LEM2, MARUPS, NET25, dJ482C21.1
LGALS3	galectin 3		CBP35, GAL3, GALBP, GALIG, L31, LGALS2, MAC2
LGALS9	galectin 9		HUAT, LGALS9A
LIMCH1	LIM and calponin homology domains 1		LIMCH1A, LMO7B
LIMK1	LIM domain kinase 1	Kinases	LIMK, LIMK-1
LIMK2	LIM domain kinase 2	Kinases
LMLN	leishmanolysin like peptidase		GP63, INV, IX14, LMNL1, MSP
LMNA	lamin A/C		CDCD1, CDDC, CMD1A, CMT2B1, EMD2, FPL, FPLD, FPLD2, HGPS, IDC, LDP1, LFP, LGMD1B, LMN1, LMNC, LMNL1, MADA, PRO1
LMNB2	lamin B2		EPM9, LAMB2, LMN2, MCPH27
LOC107984043	formin-2-like	Actin machinery
LOC107984164	formin-2-like	Actin machinery
LOC107987067	formin-2-like	Actin machinery
LPL	lipoprotein lipase		HDLCQ11, LIPD
LSP1	lymphocyte specific protein 1		WP34, pp52
LTA4H	leukotriene A4 hydrolase
LUM	lumican		LDC, SLRR2D
MACROH2A1	macroH2A.1 histone		H2A.y, H2A/y, H2AF12M, H2AFY, MACROH2A1.1, mH2A1, macroH2A1.2
MAGEC1	MAGE family member C1		CT7, CT7.1
MAP4	microtubule associated protein 4
MAP7	microtubule associated protein 7		E-MAP-115, EMAP115
MAP7D3	MAP7 domain containing 3		MDP3
MAPK1	mitogen-activated protein kinase 1	Kinases	ERK, ERK-2, ERK2, ERT1, MAPK2, NS13, P42MAPK, PRKM1, PRKM2, p38, p40, p41, p41mapk, p42-MAPK
MAPK14	mitogen-activated protein kinase 14	Kinases	CSBP, CSBP1, CSBP2, CSPB1, EXIP, Mxi2, PRKM14, PRKM15, RK, SAPK2A, p38, p38ALPHA
MAPKAPK5	MAPK activated protein kinase 5		MAPKAP-K5, MK-5, MK5, PRAK
MATR3	matrin 3		ALS21, MPD2, VCPDM
MDH2	malate dehydrogenase 2		DEE51, EIEE51, M-MDH, MDH, MGC:3559, MOR1
MET	MET proto-oncogene, receptor tyrosine kinase		AUTS9, DFNB97, HGFR, RCCP2, c-Met
MGA	MAX dimerization protein MGA		MAD5, MXD5
MIB1	MIB E3 ubiquitin protein ligase 1		DIP-1, DIP1, LVNC7, MIB, ZZANK2, ZZZ6
MICALL1	MICAL like 1		MICAL-L1, MIRAB13
MIDEAS	mitotic deacetylase associated SANT domain protein		C14orf117, C14orf43, ELMSAN1, LSR68, c14_5541
MMP13	matrix metallopeptidase 13	Proteases	CLG3, MANDP1, MDST, MMP-13
MMP14	matrix metallopeptidase 14	Proteases	MMP-14, MMP-X1, MT-MMP, MT-MMP 1, MT1-MMP, MT1MMP, MTMMP1, WNCHRS
MMP2	matrix metallopeptidase 2	Proteases	CLG4, CLG4A, MMP-2, MMP-II, MONA, TBE-1
MMP9	matrix metallopeptidase 9	Proteases	CLG4B, GELB, MANDP2, MMP-9
MNDA	myeloid cell nuclear differentiation antigen		PYHIN3
MRE11	MRE11 homolog, double strand break repair nuclease		ATLD, HNGS1, MRE11A, MRE11B
MSN	moesin		HEL70, IMD50
MVB12A	multivesicular body subunit 12A		CFBP, FAM125A
MVP	major vault protein		LRP, VAULT1
MYADM	myeloid associated differentiation marker		SB135
MYH9	myosin heavy chain 9		BDPLT6, DFNA17, EPSTS, FTNS, MATINS, MHA, NMHC-II-A, NMMHC-IIA, NMMHCA
MYL6	myosin light chain 6		ESMLC, LC17, LC17-GI, LC17-NM, LC17A, LC17B, MLC-3, MLC1SM, MLC3NM, MLC3SM
MYO10	myosin X	Actin machinery
MYO1F	myosin IF
MYOF	myoferlin		FER1L3, HAE7
NAP1L1	nucleosome assembly protein 1 like 1		NAP1, NAP1L, NRP
NAP1L4	nucleosome assembly protein 1 like 4		NAP1L4b, NAP2, NAP2L, hNAP2
NASP	nuclear autoantigenic sperm protein		FLB7527, HMDRA1, PRO1999
NCK1	NCK adaptor protein 1	Kinases	NCK, NCKalpha, nck-1
NID1	nidogen 1		NID
NME1	NME/NM23 nucleoside diphosphate kinase 1		AWD, GAAD, NB, NBS, NDKA, NDPK-A, NDPKA, NM23, NM23-H1
NONO	non-POU domain containing octamer binding		MRXS34, NMT55, NRB54, P54, P54NRB, PPP1R114
NOX1	NADPH oxidase 1		GP91-2, MOX1, NOH-1, NOH1
NOXA1	NADPH oxidase activator 1		NY-CO-31, SDCCAG31, p51NOX
NOXO1	NADPH oxidase organizer 1		P41NOX, P41NOXA, P41NOXB, P41NOXC, SH3PXD5, SNX28
NPM1	nucleophosmin 1		B23, NPM
NUDT5	nudix hydrolase 5		YSA1, YSA1H, YSAH1, hNUDT5
NXN	nucleoredoxin		NRX, RRS2, TRG-4
OXSR1	oxidative stress responsive kinase 1		OSR1
PABPC1	poly(A) binding protein cytoplasmic 1		PAB1, PABP, PABP1, PABPC2, PABPL1
PACSIN3	protein kinase C and casein kinase substrate in neurons 3		SDPIII
PAICS	phosphoribosylaminoimidazole carboxylase and phosphoribosylaminoimidazolesuccinocarboxamide synthase		ADE2, ADE2H1, AIRC, PAIS
PAK1	p21 (RAC1) activated kinase 1	Kinases	IDDMSSD, PAKalpha, alpha-PAK, p65-PAK
PAK2	p21 (RAC1) activated kinase 2	Kinases	PAK65, PAKgamma
PAK3	p21 (RAC1) activated kinase 3	Kinases	ARA, MRX30, MRX47, OPHN3, PAK-3, PAK3beta, bPAK, beta-PAK
PAK4	p21 (RAC1) activated kinase 4	Kinases
PAK5	p21 (RAC1) activated kinase 5	Kinases	PAK7
PALMD	palmdelphin		C1orf11, PALML
PCBP1	poly(rC) binding protein 1		HEL-S-85, HNRPE1, HNRPX, hnRNP-E1, hnRNP-X
PCBP2	poly(rC) binding protein 2		HNRNPE2, HNRPE2, hnRNP-E2
PCNA	proliferating cell nuclear antigen		ATLD2
PDCD6IP	programmed cell death 6 interacting protein		AIP1, ALIX, DRIP4, HP95
PDGFRA	platelet derived growth factor receptor alpha		CD140A, PDGFR-2, PDGFR2
PDIA3	protein disulfide isomerase family A member 3		ER60, ERp57, ERp60, ERp61, GRP57, GRP58, HEL-S-269, HEL-S-93n, HsT17083, P58, PI-PLC
PDIA4	protein disulfide isomerase family A member 4		ERP70, ERP72, ERp-72
PDIA6	protein disulfide isomerase family A member 6		ERP5, P5, TXNDC7
PDLIM1	PDZ and LIM domain 1		CLIM1, CLP-36, CLP36, HEL-S-112, hCLIM1
PDLIM3	PDZ and LIM domain 3	Actin machinery	ALP
PDLIM4	PDZ and LIM domain 4		RIL
PFN1	profilin 1		ALS18
PGAM1	phosphoglycerate mutase 1		HEL-S-35, PGAM-B, PGAMA
PGD	phosphogluconate dehydrogenase		6PGD
PGK1	phosphoglycerate kinase 1		HEL-S-68p, MIG10, PGKA
PGLYRP2	peptidoglycan recognition protein 2		HMFT0141, PGLYRPL, PGRP-L, PGRPL, TAGL-like, tagL, tagL-alpha, tagl-beta
PHACTR4	phosphatase and actin regulator 4		PPP1R124
PHB	prohibitin		HEL-215, HEL-S-54e, PHB1
PHB2	prohibitin 2		BAP, BCAP37, Bap37, PNAS-141, REA, hBAP, p22
PHLDB1	pleckstrin homology like domain family B member 1		LL5A
PHLDB2	pleckstrin homology like domain family B member 2		LL5b, LL5beta
PICALM	phosphatidylinositol binding clathrin assembly protein		CALM, CLTH, LAP
PIK3CA	phosphatidylinositol-4,5-bisphosphate 3-kinase catalytic subunit alpha	Kinases	CLAPO, CLOVE, CWS5, MCAP, MCM, MCMTC, PI3K, PI3K-alpha, p110-alpha
PIK3CD	phosphatidylinositol-4,5-bisphosphate 3-kinase catalytic subunit delta	Kinases	APDS, IMD14, IMD14A, IMD14B, P110DELTA, PI3K, ROCHIS, p110D
PIK3R1	phosphoinositide-3-kinase regulatory subunit 1	Kinases	AGM7, GRB1, IMD36, p85, p85-ALPHA
PIP5K1A	phosphatidylinositol-4-phosphate 5-kinase type 1 alpha
PKD1	polycystin 1, transient receptor potential channel interacting	Others	PBP, PC1, Pc-1, TRPP1
PKM	pyruvate kinase M1/2		CTHBP, HEL-S-30, OIP3, PK3, PKM2, TCB, THBP1, p58
PKP3	plakophilin 3
PLAUR	plasminogen activator, urokinase receptor	Proteases	CD87, U-PAR, UPAR, URKR
PLEKHA5	pleckstrin homology domain containing A5		PEPP-2, PEPP2
PNP	purine nucleoside phosphorylase		NP, PRO1837, PUNP
PODXL	podocalyxin like		Gp200, PC, PCLP, PCLP-1, PDX, PODXL1, gp135
POM121	POM121 transmembrane nucleoporin		P145, POM121A
POSTN	periostin		OSF-2, OSF2, PDLPOSTN, PN
PPFIBP1	PPFIA binding protein 1		L2, SGT2, hSGT2, hSgt2p
PPP1CA	protein phosphatase 1 catalytic subunit alpha		PP-1A, PP1A, PP1alpha, PPP1A
PPP1R18	protein phosphatase 1 regulatory subunit 18		HKMT1098, KIAA1949
PRDX1	peroxiredoxin 1		MSP23, NKEF-A, NKEFA, PAG, PAGA, PAGB, PRX1, PRXI, TDPX2
PRDX2	peroxiredoxin 2		HEL-S-2a, NKEF-B, NKEFB, PRP, PRX2, PRXII, PTX1, TDPX1, TPX1, TSA
PRDX4	peroxiredoxin 4		AOE37-2, AOE372, HEL-S-97n, PRX-4
PRDX6	peroxiredoxin 6		1-Cys, AOP2, HEL-S-128m, LPCAT-5, NSGPx, PRX, aiPLA2, p29
PRKCA	protein kinase C alpha	Kinases	AAG6, PKC-alpha, PKCA, PKCI+/-, PKCalpha, PRKACA
PRKDC	protein kinase, DNA-activated, catalytic subunit		DNA-PKC, DNA-PKcs, DNAPK, DNAPKc, DNPK1, HYRC, HYRC1, IMD26, XRCC7, p350
PRPF19	pre-mRNA processing factor 19		NMP200, PRP19, PSO4, SNEV, UBOX4, hPSO4
PRPF40A	pre-mRNA processing factor 40 homolog A	Actin machinery	FBP-11, FBP11, FLAF1, FNBP3, HIP-10, HIP10, HYPA, NY-REN-6, Prp40
PRPS2	phosphoribosyl pyrophosphate synthetase 2		PRSII
PSMA2	proteasome 20S subunit alpha 2		HC3, MU, PMSA2, PSC2
PSMC3	proteasome 26S subunit, ATPase 3		DCIDP, RPT5, TBP1
PSMD12	proteasome 26S subunit, non-ATPase 12		Rpn5, STISS, p55
PSME3	proteasome activator subunit 3		HEL-S-283, Ki, PA28-gamma, PA28G, PA28gamma, REG-GAMMA
PTBP1	polypyrimidine tract binding protein 1		HNRNP-I, HNRNPI, HNRPI, PTB, PTB-1, PTB-T, PTB2, PTB3, PTB4, pPTB
PTK2	protein tyrosine kinase 2	Kinases	FADK, FADK 1, FAK, FAK1, FRNK, PPP1R71, p125FAK, pp125FAK
PTPN1	protein tyrosine phosphatase non-receptor type 1		PTP1B
PTPN6	protein tyrosine phosphatase non-receptor type 6		HCP, HCPH, HPTP1C, PTP-1C, SH-PTP1, SHP-1, SHP-1L, SHP1
PXN	paxillin	Kinases
RAB10	RAB10, member RAS oncogene family
RAB40B	RAB40B, member RAS oncogene family		RAR, SEC4L
RAB5C	RAB5C, member RAS oncogene family		L1880, RAB5CL, RAB5L, RABL
RAB8A	RAB8A, member RAS oncogene family	GTPases	MEL, RAB8
RAC1	Rac family small GTPase 1	GTPases	MIG5, MRD48, Rac-1, TC-25, p21-Rac1
RAC3	Rac family small GTPase 3	GTPases
RalA	RAS like proto-oncogene A	vesicle-mediated transport	HINCONS, RAL
RalB	RAS like proto-oncogene B	vesicle-mediated transport
RALY	RALY heterogeneous nuclear ribonucleoprotein		HNRPCL2, P542
RAN	RAN, member RAS oncogene family		ARA24, Gsp1, TC4
RAPH1	Ras association (RalGDS/AF-6) and pleckstrin homology domains 1		ALS2CR18, ALS2CR9, LPD, PREL-2, PREL2, RMO1, RalGDS/AF-6
RASAL2	RAS protein activator like 2		NGAP
RBMX	RNA binding motif protein X-linked		HNRNPG, HNRPG, MRXS11, RBMXP1, RBMXRT, RNMX, hnRNP-G
RCC2	regulator of chromosome condensation 2		TD-60
RHO	rhodopsin	GTPases	CSNBAD1, OPN2, RP4
RhoA	ras homolog family member A	Actin machinery	ARH12, ARHA, EDFAOB, RHO12, RHOH12
RhoC	ras homolog family member C	Actin machinery	ARH9, ARHC, H9, RHOH9
RhoG	ras homolog family member G	Actin machinery	ARHG
RNF34	ring finger protein 34		CARP-1, CARP1, RFI, RIF, RIFF, hRFI
RNH1	ribonuclease/angiogenin inhibitor 1		RAI, RNH
ROCK1	Rho associated coiled-coil containing protein kinase 1	GTPases	P160ROCK, ROCK-I
ROCK2	Rho associated coiled-coil containing protein kinase 2	GTPases	ROCK-II
RPIA	ribose 5-phosphate isomerase A		RPI, RPIAD
RPL11	ribosomal protein L11		DBA7, GIG34, L11, uL5
RPL12	ribosomal protein L12		L12
RPL13	ribosomal protein L13		BBC1, D16S444E, D16S44E, L13, SEMDIST
RPL22	ribosomal protein L22		EAP, HBP15, HBP15/L22, L22
RPL23A	ribosomal protein L23a		L23A, MDA20
RPL24	ribosomal protein L24		HEL-S-310, L24
RPL26	ribosomal protein L26		DBA11, L26
RPL29	ribosomal protein L29		HIP, HUMRPL29, L29, RPL29P10, RPL29_3_370
RPL3	ribosomal protein L3		ASC-1, L3, TARBP-B
RPL30	ribosomal protein L30		L30
RPL34	ribosomal protein L34		L34
RPL35	ribosomal protein L35		DBA19, L35
RPL36	ribosomal protein L36		L36
RPL6	ribosomal protein L6		L6, SHUJUN-2, TAXREB107, TXREB1
RPL7	ribosomal protein L7		L7, humL7-1
RPL8	ribosomal protein L8		L8
RPLP0	ribosomal protein lateral stalk subunit P0		L10E, LP0, P0, PRLP0, RPP0
RPN1	ribophorin I		OST1, RBPH1
RPS11	ribosomal protein S11		S11
RPS13	ribosomal protein S13		S13
RPS15	ribosomal protein S15		RIG, S15
RPS15A	ribosomal protein S15a		DBA20, S15a
RPS17	ribosomal protein S17		DBA4, RPS17L, RPS17L1, RPS17L2, S17
RPS18	ribosomal protein S18		D6S218E, HKE3, KE-3, KE3, S18
RPS19	ribosomal protein S19		DBA, DBA1, LOH19CR1, S19, eS19
RPS2	ribosomal protein S2		LLREP3, S2
RPS27	ribosomal protein S27		DBA17, MPS-1, MPS1, S27
RPS3	ribosomal protein S3		S3
RPS3A	ribosomal protein S3A		FTE1, MFTL, S3A
RPS4X	ribosomal protein S4 X-linked		CCG2, DXS306, RPS4, S4, SCAR, SCR10
RPS6	ribosomal protein S6		S6
RPS6KA4	ribosomal protein S6 kinase A4		MSK2, RSK-B, S6K-alpha-4
RPS7	ribosomal protein S7		DBA8, S7, eS7
RPS8	ribosomal protein S8		S8
RPS9	ribosomal protein S9		S9
RPSA	ribosomal protein SA		37LRP, 67LR, ICAS, LAMBR, LAMR1, LBP, LBP/p40, LRP, LRP/LR, NEM/1CHD4, SA, lamR, p40
RTN4	reticulon 4		ASY, NI220/250, NOGO, NSP, NSP-CL, Nbla00271, Nbla10545, RTN-X, RTN4-A, RTN4-B1, RTN4-B2, RTN4-C
S100A4	S100 calcium binding protein A4		18A2, 42A, CAPL, FSP1, MTS1, P9KA, PEL98
S100A6	S100 calcium binding protein A6		2A9, 5B10, CABP, CACY, PRA, S10A6
SAMD1	sterile alpha motif domain containing 1
SAMHD1	SAM and HD domain containing deoxynucleoside triphosphate triphosphohydrolase 1		CHBL2, DCIP, HDDC1, MOP-5, SBBI88, hSAMHD1
SARS1	seryl-tRNA synthetase 1		NEDMAS, SARS, SERRS, SERS
SCN5A	sodium voltage-gated channel alpha subunit 5		CDCD2, CMD1E, CMPD2, HB1, HB2, HBBD, HH1, ICCD, IVF, LQT3, Nav1.5, PFHB1, SSS1, VF1
SCN8A	sodium voltage-gated channel alpha subunit 8		BFIS5, CERIII, CIAT, DEE13, EIEE13, MED, MYOCL2, NaCh6, Nav1.6, PN4
SDCBP	syndecan binding protein		MDA-9, MDA9, ST1, SYCL, TACIP18
SEPTIN11	septin 11		SEPT11
SEPTIN2	septin 2		DIFF6, NEDD-5, NEDD5, Pnutl3, SEPT2, hNedd5
SEPTIN7	septin 7		CDC10, CDC3, NBLA02942, SEPT7, SEPT7A
SEPTIN9	septin 9		AF17q25, MSF, MSF1, NAPB, PNUTL4, SEPT9, SINT1, SeptD1
SERBP1	SERPINE1 mRNA binding protein 1		CGI-55, CHD3IP, HABP4L, PAI-RBP1, PAIRBP1
SERPINE1	serpin family E member 1	Proteases	PAI, PAI-1, PAI1, PLANH1
SF3B3	splicing factor 3b subunit 3		RSE1, SAP130, SF3b130, STAF130
SFPQ	splicing factor proline and glutamine rich		POMP100, PPP1R140, PSF
SFXN3	sideroflexin 3		BA108L7.2, SFX3, SLC56A3
SH3D19	SH3 domain containing 19		EBP, EVE1, Eve-1, Kryn, SH3P19
SH3KBP1	SH3 domain containing kinase binding protein 1	Kinases	AGMX2, CD2BP3, CIN85, GIG10, HSB-1, HSB1, IMD61, MIG18
SH3PXD2A	SH3 and PX domains 2A	adaptor proteins	FISH, SH3MD1, TKS5
SH3PXD2B	SH3 and PX domains 2B	adaptor proteins	FAD49, FTHS, HOFI, KIAA1295, TKS4, TSK4
SHC1	SHC adaptor protein 1		SHC, SHCA
SHKBP1	SH3KBP1 binding protein 1		PP203, Sb1
SKIL	SKI like proto-oncogene	Others	SNO, SnoA, SnoI, SnoN
SLAIN2	SLAIN motif family member 2		KIAA1458
SLC16A3	solute carrier family 16 member 3		MCT 3, MCT 4, MCT-3, MCT-4, MCT3, MCT4
SLC1A5	solute carrier family 1 member 5		AAAT, ASCT2, ATBO, M7V1, M7VS1, R16, RDRC
SLC25A1	solute carrier family 25 member 1		CMS23, CTP, D2L2AD, SEA, SLC20A3
SLC25A24	solute carrier family 25 member 24		APC1, SCAMC-1, SCAMC1
SLC25A3	solute carrier family 25 member 3		OK/SW-cl.48, PHC, PTP
SLC25A5	solute carrier family 25 member 5		2F1, AAC2, ANT2, T2, T3
SLC25A6	solute carrier family 25 member 6		AAC3, ANT, ANT 2, ANT 3, ANT3, ANT3Y
SLC3A2	solute carrier family 3 member 2		4F2, 4F2HC, 4T2HC, CD98, CD98HC, MDU1, NACAE
SLC7A5	solute carrier family 7 member 5		4F2LC, CD98, D16S469E, E16, LAT1, MPE16
SLC9A1	solute carrier family 9 member A1		APNH, LIKNS, NHE-1, NHE1, PPP1R143
SNAP23	synaptosome associated protein 23		HsT17016, SNAP-23, SNAP23A, SNAP23B
SND1	staphylococcal nuclease and tudor domain containing 1		TDRD11, Tudor-SN, p100
SPANXA1	sperm protein associated with the nucleus, X-linked, family member A1		CT11.1, CT11.3, NAP-X, SPAN-X, SPAN-Xa, SPAN-Xb, SPANX, SPANX-A
SPANXB1	SPANX family member B1		B1, CT11.2, SPANX-B, SPANXB, SPANXB2, SPANXF1, SPANXF2
SQOR	sulfide quinone oxidoreductase		CGI-44, PRO1975, SQR, SQRDL
SRC	SRC proto-oncogene, non-receptor tyrosine kinase	Kinases	ASV, SRC1, THC6, c-SRC, p60-Src
SRGAP1	SLIT-ROBO Rho GTPase activating protein 1		ARHGAP13, NMTC2
SRP14	signal recognition particle 14		ALURBP
SSBP1	single stranded DNA binding protein 1		Mt-SSB, OPA13, SOSS-B1, SSBP, mtSSB
STIP1	stress induced phosphoprotein 1		HEL-S-94n, HOP, IEF-SSP-3521, P60, STI1, STI1L
STMN1	stathmin 1		C1orf215, LAP18, Lag, OP18, PP17, PP19, PR22, SMN
STX4	syntaxin 4		STX4A, p35-2
SVIL	supervillin		MFM10
SYDE1	synapse defective Rho GTPase homolog 1		7h3, SYD1
SYNCRIP	synaptotagmin binding cytoplasmic RNA interacting protein		GRY-RBP, GRYRBP, HNRNPQ, HNRPQ1, NSAP1, PP68, hnRNP-Q
SYNJ2	synaptojanin 2		INPP5H
SYNPO	synaptopodin
TAF7	TATA-box binding protein associated factor 7		TAF2F, TAFII55
TALDO1	transaldolase 1		TAL, TAL-H, TALDOR, TALH
TCP1	t-complex 1		CCT-alpha, CCT1, CCTa, D6S230E, TCP-1-alpha
TECR	trans-2,3-enoyl-CoA reductase		GPSN2, MRT14, SC2, TER
TFAP2A	transcription factor AP-2 alpha	Others	AP-2, AP-2alpha, AP2TF, BOFS, TFAP2
TGFB1	transforming growth factor beta 1	Others	CED, DPD1, IBDIMDE, LAP, TGF-beta1, TGFB, TGFbeta
TGFBI	transforming growth factor beta induced		BIGH3, CDB1, CDG2, CDGG1, CSD, CSD1, CSD2, CSD3, EBMD, LCD1
TGM2	transglutaminase 2		G(h), TG(C), TGC, hTG2, tTG
THBS1	thrombospondin 1		THBS, THBS-1, TSP, TSP-1, TSP1
TJP1	tight junction protein 1		ZO-1
TJP2	tight junction protein 2		C9DUPq21.11, DFNA51, DUP9q21.11, FHCA1, PFIC4, X104, ZO2
TKT	transketolase		HEL-S-48, HEL107, SDDHD, TK, TKT1
TLN1	talin 1	Actin machinery	ILWEQ, TLN, talin-1
TLN2	talin 2	Actin machinery	ILWEQ
TM4SF5	transmembrane 4 L six family member 5
TMEM33	transmembrane protein 33		1600019D15Rik, Pom33, SHINC-3, SHINC3
TNC	tenascin C		150-225, DFNA56, GMEM, GP, HXB, JI, TN, TN-C
TNF	tumor necrosis factor	secreted ligands	DIF, TNF-alpha, TNFA, TNFSF2, TNLG1F
TPI1	triosephosphate isomerase 1		HEL-S-49, TIM, TPI, TPID
TPM2	tropomyosin 2		AMCD1, DA1, DA2B, DA2B4, HEL-S-273, NEM4, TMSB
TRAP1	TNF receptor associated protein 1		HSP 75, HSP75, HSP90L, TRAP-1
TRIM28	tripartite motif containing 28		KAP1, PPP1R157, RNF96, TF1B, TIF1B
TRIO	trio Rho guanine nucleotide exchange factor		ARHGEF23, MEBAS, MRD44, MRD63, tgat
TRIP10	thyroid hormone receptor interactor 10		CIP4, HSTP, STOT, STP, TRIP-10
TRMT6	tRNA methyltransferase 6 non-catalytic subunit		CGI-09, GCD10, Gcd10p
Tsg101	tumor susceptibility 101	vesicle-mediated transport	TSG10, VPS23
TUBA1A	tubulin alpha 1a		B-ALPHA-1, LIS3, TUBA3
TUBB	tubulin beta class I		CDCBM6, CSCSC1, M40, OK/SW-cl.56, TUBB1, TUBB5
TUBB2B	tubulin beta 2B class IIb		CDCBM7, PMGYSA, bA506K6.1
TUBB3	tubulin beta 3 class III		CDCBM, CDCBM1, CFEOM3, CFEOM3A, FEOM3, TUBB4, beta-4
TUBB8	tubulin beta 8 class VIII		OOMD, OOMD2, bA631M21.2
TUBG1	tubulin gamma 1		CDCBM4, GCP-1, TUBG, TUBGCP1
TUBGCP2	tubulin gamma complex associated protein 2		ALP4, GCP-2, GCP2, Grip103, PAMDDFS, SPBC97, SPC97, Spc97p, h103p, hGCP2, hSpc97
TUBGCP3	tubulin gamma complex associated protein 3		104p, ALP6, GCP3, Grip104, SPBC98, Spc98, Spc98p
TUBGCP4	tubulin gamma complex associated protein 4		76P, GCP-4, GCP4, Grip76, MCCRP3
TWIST1	twist family bHLH transcription factor 1	Others	ACS3, BPES2, BPES3, CRS, CRS1, CSO, SCS, SWCOS, TWIST, bHLHa38
UMPS	uridine monophosphate synthetase		OPRT
USP15	ubiquitin specific peptidase 15		UNPH-2, UNPH4
VAMP7	vesicle associated membrane protein 7		SYBL1, TI-VAMP, TIVAMP, VAMP-7
VAPA	VAMP associated protein A		VAMP-A, VAP-33, VAP-A, VAP33, hVAP-33
VASP	vasodilator stimulated phosphoprotein
VAT1	vesicle amine transport 1		VATI
VCL	vinculin	Actin machinery	CMD1W, CMH15, HEL114, MV, MVCL
VCP	valosin containing protein		CDC48, FTDALS6, TERA, p97
VDAC1	voltage dependent anion channel 1		PORIN, VDAC-1
VDAC2	voltage dependent anion channel 2		POR
VEGFA	vascular endothelial growth factor A	RTK ligands	MVCD1, VEGF, VPF
VIM	vimentin
Vps37B	VPS37B subunit of ESCRT-I	vesicle-mediated transport
Vps4A	vacuolar protein sorting 4 homolog A	vesicle-mediated transport	CIMDAG, SKD1, SKD1A, SKD2, VPS4, VPS4-1
WAS	WASP actin nucleation promoting factor	Actin machinery	IMD2, SCNX, THC, THC1, WASP, WASPA
WASF1	WASP family member 1	Actin machinery	NEDALVS, SCAR1, WAVE, WAVE1
WASF2	WASP family member 2	Actin machinery	IMD2, SCAR2, WASF4, WAVE2, dJ393P12.2
WASF3	WASP family member 3	Actin machinery	Brush-1, SCAR3, WAVE3
WASL	WASP like actin nucleation promoting factor	Actin machinery	N-WASP, NWASP, WASPB
WBP4	WW domain binding protein 4	Actin machinery	FBP21
WDR1	WD repeat domain 1	Actin machinery	AIP1, HEL-S-52, NORI-1, PFITS
WIPF1	WAS/WASL interacting protein family member 1	Actin machinery	PRPL-2, WAS2, WASPIP, WIP
WIPF1	WAS/WASL interacting protein family member 1		PRPL-2, WAS2, WASPIP, WIP
WIPF2	WAS/WASL interacting protein family member 2	Actin machinery	WICH, WIRE
WNT5A	Wnt family member 5A	secreted ligands	hWNT5A
WTAP	WT1 associated protein		Mum2
XRCC5	X-ray repair cross complementing 5		KARP-1, KARP1, KU80, KUB2, Ku86, NFIV
XRCC6	X-ray repair cross complementing 6		CTC75, CTCBF, G22P1, KU70, ML8, TLAA
YBX1	Y-box binding protein 1		BP-8, CBF-A, CSDA2, CSDB, DBPB, EFI-A, MDR-NF1, NSEP-1, NSEP1, YB-1, YB1
YWHAB	tyrosine 3-monooxygenase/tryptophan 5-monooxygenase activation protein beta		GW128, HEL-S-1, HS1, KCIP-1, YWHAA
YWHAE	tyrosine 3-monooxygenase/tryptophan 5-monooxygenase activation protein epsilon		14-3-3E, HEL2, KCIP-1, MDCR, MDS
YWHAG	tyrosine 3-monooxygenase/tryptophan 5-monooxygenase activation protein gamma		14-3-3GAMMA, DEE56, EIEE56, PPP1R170
YWHAQ	tyrosine 3-monooxygenase/tryptophan 5-monooxygenase activation protein theta		14-3-3, 1C5, HS1
YWHAZ	tyrosine 3-monooxygenase/tryptophan 5-monooxygenase activation protein zeta		14-3-3-zeta, HEL-S-3, HEL-S-93, HEL4, KCIP-1, POPCHAS, YWHAD
ZC3HAV1L	zinc finger CCCH-type containing, antiviral 1 like		C7orf39
ZNF598	zinc finger protein 598, E3 ubiquitin ligase		HEL2
ZYX	zyxin	Actin machinery	ESP-2, HED-2
