## Supplementary material for "Deciphering the involvement of the Hippo pathway co-regulators, YAP/TAZ in invadopodia formation and matrix degradation": Table S8

### Sheet: 9_proteins
Protein IDs	Majority protein IDs	Protein names	Gene names		C_1	C_2	C_3	siC_1	siC_2	siC_3	siT_1	siT_2	siT_3	siY_1	siY_2	siY_3	siY-T_1	siY-T_2	siY-T_3	p-value(category)	stepup(p-value(category))	p-value(siC vs. C)	stepup(p-value(siC vs. C))	log2 Fold-Change (siC vs. C)	p-value(siT vs. siC)	stepup(p-value(siT vs. siC))	log2 Fold-Change (siT vs. siC)	p-value(siY vs. siC)	stepup(p-value(siY vs. siC))	log2 Fold-Change (siY vs. siC)	p-value(siYT vs. siC)	stepup(p-value(siYT vs. siC))	log2 Fold-Change (siYT vs. siC)	F(category)	SS(category)	SS(Error)	F(Error)	DE siT vs. siC	DE siY vs. siC	DE siYT vs. siC	DE siC vs. C
Q9H013	Q9H013	Disintegrin and metalloproteinase domain-containing protein 19	ADAM19	ADAM19			2.7524e+06	2.7659e+06	2.8198e+06				5.3107e+06		3.0712e+06	3.4978e+06	5.3898e+06	4.7676e+06	1.695e+07	0.300673	0.50699	0.98208	0.996347	0.0209822	0.350472	0.767446	0.927229	0.76345	0.954757	0.230953	0.0925078	0.248084	1.44056	1.7492	3.5954	2.05545	1			Yes
Q02952	Q02952	A-kinase anchor protein 12	AKAP12	AKAP12	1.9445e+07	2.2049e+07	2.8758e+07	2.76e+07	2.9874e+07	3.1519e+07	2.8848e+07	2.0307e+07	1.8232e+07	2.3168e+07	2.2203e+07	1.7964e+07	1.0492e+07	1.4807e+07	1.2163e+07	0.00146955	0.0228144	0.109755	0.671199	0.358565	0.0627907	0.456917	-0.427619	0.0352027	0.408631	-0.497262	0.000105447	0.00359752	-1.26057	10.2234	2.55999	0.626015	1			Yes
O60879	O60879	Protein diaphanous homolog 2	DIAPH2	DIAPH2	4.7104e+06	1.6047e+06	1.098e+06	838780	792200	3.4971e+06	905879	3.6786e+06	4.2021e+06	1.1552e+06		6.5843e+06	1.0781e+08	5.0241e+06	4.7337e+06	0.212608	0.413966	0.662099	0.931653	-0.61219	0.539707	0.867389	0.863732	0.502539	0.861443	1.0581	0.0346167	0.130168	3.36924	1.80207	19.8513	24.7856	1	Yes		Yes
P06396;REV__Q6TDU7	P06396	Gelsolin	GSN	GSN	4.281e+07	3.4559e+07	4.1501e+07	3.6923e+07	3.7826e+07	4.9512e+07	6.1975e+07	5.2304e+07	5.8397e+07	6.2419e+07	5.4603e+07	5.729e+07	1.1067e+08	1.0565e+08	1.0199e+08	2.57986e-06	0.000487065	0.649248	0.927216	0.0571799	0.0026387	0.142832	0.484272	0.00216737	0.175905	0.49919	5.44184e-07	0.000110588	1.36937	43.9802	3.9244	0.223078	1			Yes
O75874	O75874	Isocitrate dehydrogenase [NADP] cytoplasmic	IDH1	IDH1	1.0831e+08	9.6978e+07	139059995	1.1273e+08	1.2314e+08	121879954	1.8921e+08	1.5808e+08	1.8943e+08	1.6868e+08	1.672e+08	1.6323e+08	2.7033e+08	2.2871e+08	2.7e+08	1.79881e-05	0.00165914	0.585906	0.904975	0.0706778	0.000937452	0.107039	0.581226	0.00329781	0.200352	0.481382	5.23187e-06	0.000520292	1.10086	28.8766	2.73144	0.236475	1			Yes
P18084	P18084	Integrin beta-5	ITGB5	ITGB5							4.7368e+06	4.9202e+06	6.8068e+06	4.5832e+06	4.7588e+06	6.3073e+06	7.8746e+06	4.9428e+06	7.1325e+06	0.404445	0.600539													1.05666	0.19113	0.542647	1		Yes	Yes
P50281	P50281	Matrix metalloproteinase-14	MMP14	MMP14	8.2462e+07	7.9061e+07	9.37549e+07	9.3368e+07	7.9654e+07	1.0203e+08	1.182e+08	1.0044e+08	1.7133e+08	9.9902e+07	9.05681e+07	1.0872e+08	179210026	1.6217e+08	2.7008e+08	0.0016572	0.0245913	0.651624	0.927418	0.104001	0.059838	0.455008	0.474171	0.588755	0.892104	0.124818	0.00051581	0.00878562	1.12358	9.90885	2.96913	0.749111	1			Yes
P05121	P05121	Plasminogen activator inhibitor 1	SERPINE1	SERPINE1	2.0382e+08	227620071	2.0835e+08	2.0478e+08	2.4304e+08	1.9426e+08	1.3176e+08	1.3604e+08	1.6883e+08	1.4838e+08	1.5482e+08	1.7345e+08	7.0127e+07	7.7218e+07	9.559e+07	6.72681e-06	0.000904083	0.999383	0.999596	0.000100985	0.00215339	0.12738	-0.55858	0.0107458	0.285769	-0.426282	1.18316e-06	0.000204818	-1.40776	35.7957	3.99144	0.278766	1			Yes
Q5TCZ1	Q5TCZ1	SH3 and PX domain-containing protein 2A	SH3PXD2A	SH3PXD2A	6.6928e+06	5.3712e+06		6.3714e+06	5.4505e+06		7.2169e+06	5.2562e+06	7.3752e+06	7.1799e+06	7.1603e+06	4.9465e+06	1.1724e+07	1.0857e+07	1.4101e+07	0.00493159	0.0457821	0.922387	0.991405	-0.0249275	0.525157	0.862148	0.150365	0.656693	0.920611	0.104471	0.00172438	0.019733	1.04423	8.8441	2.17465	0.491774	1			Yes
