## Supplementary material for "Deciphering the involvement of the Hippo pathway co-regulators, YAP/TAZ in invadopodia formation and matrix degradation": Table S10

### Sheet: Sheet1
No. of DEG Compared to siControl	siYAP	siTAZ	siYAP+siTAZ		siYT up	siYAP_TAZ_vs_siControl.log2FoldChange		siYT down	siYAP_TAZ_vs_siControl.log2FoldChange		siY up	siYAP_vs_siControl.log2FoldChange		siY down	siYAP_vs_siControl.log2FoldChange		siT up	siTAZ_vs_siControl.log2FoldChange		siT down	siTAZ_vs_siControl.log2FoldChange
Upregulated	24	47	529		SLITRK6	6.52935		CD177	-2.86465		MYH15	1.62924		YAP1	-1.50786		GASK1B	3.07902		LINC01111	-1.88006
Downregulated	10	14	51		BMF	4.59718		TGFB2-AS1	-2.66379		INSYN2A	1.57388		S1PR1	-1.49591		VAT1L	2.65487		WWTR1	-1.75477
Total DE genes	34	61	580		PCDH18	4.40757		ITGB2-AS1	-2.01303		PI16	1.39332		ADM	-1.38529		PLXDC1	2.63018		HIF1A-AS3	-1.65944
					VCAM1	4.02891		LINC01111	-1.92788		CAPN11	1.37697		AP001527.2	-1.37617		INSYN2A	1.65576		AL359878.1	-1.44461
					AL355312.1	4.02468		SHOC1	-1.6235		TRPV2	1.35144		TMEM236	-1.21147		KCNK2	1.61535		ADM	-1.41878
In bold: genes involved in the Hippo pathway					CRTAM	3.89667		PDE1C	-1.61434		CALHM3	1.35042		WTIP	-1.0909		MMP11	1.58202		ANKRD1	-1.31225
In yellow: invadopodia-associated genes					CYTH4	3.7077		HIF1A-AS3	-1.59371		FER1L4	1.32151		KIF17	-1.09035		ARHGEF37	1.54198		AL589743.1	-1.29688
					SERPIND1	3.67878		AC080023.1	-1.518		NRG2	1.31338		FAT3	-1.07314		NDP	1.50792		HAS2	-1.24265
					VAT1L	3.63178		S1PR1	-1.5093		CYTH4	1.30791		HAS2	-1.05551		ADGRL3	1.48943		KIF17	-1.23596
					MMP9	3.18003		HOXB8	-1.4896		PTPN22	1.30275		EDN1	-1.02444		PRSS2	1.47695		IL7R	-1.18123
					PLXDC1	3.07284		RIMS2	-1.47605		TRAC	1.27329					CLDN2	1.47148		PDE1C	-1.11847
					PECAM1	3.06156		KRTAP2-3	-1.4596		FSIP2	1.25691					THBS2	1.45926		MUSK	-1.08526
					CAMK2A	2.92912		FAM111A-DT	-1.41123		AC005077.4	1.25668					TIMP4	1.42257		SFTA1P	-1.07182
					PRSS2	2.91762		SFTA1P	-1.40099		CA9	1.25289					ACOT1	1.40447		S1PR1	-1.01246
					GPR55	2.91581		KIF17	-1.36667		SNCG	1.2154					GBP4	1.39812
					CMKLR1	2.85073		ANKRD1	-1.34448		C1RL	1.19471					SHROOM2	1.36062
					AC005077.4	2.83159		FAT3	-1.34341		TLR6	1.18224					ASB2	1.31909
					SPTB	2.83023		LINC02331	-1.30738		CSF1R	1.15007					ALG1L6P	1.31512
					EPHB6	2.82154		AC007405.3	-1.28621		C6orf223	1.08915					FSIP2	1.26051
					GASK1B	2.82105		EDN1	-1.25897		SLC45A1	1.05688					AC005077.4	1.25071
					SPINK4	2.80112		MUSK	-1.2541		DNAH1	1.03705					C6orf223	1.2504
					ASB2	2.74089		NEGR1	-1.21569		AC021218.1	1.03041					SNCG	1.24408
					C9orf152	2.72074		KRT34	-1.18381		TIMP4	1.01508					SYT2	1.23589
					P2RY6	2.71418		AL132780.1	-1.18203		PROM2	1.00353					CSF1R	1.22644
					NOX5	2.67443		CPED1	-1.17177								KIAA1324	1.20658
					SOX4	2.6723		ADAMTS1	-1.1662								NRG2	1.17814
					INSYN2A	2.64484		CLIC5	-1.15965								TNFSF10	1.15987
					AC018629.1	2.62115		SEMA3E	-1.1588								CALHM3	1.1488
					C4orf47	2.584		ADM	-1.15685								SCN1B	1.1487
					LINC01182	2.577		CCN1	-1.15575								TTLL1	1.13438
					TFF1	2.569		ADAMTS6	-1.14414								COL5A1	1.13257
					SMIM25	2.54717		PROSER2-AS1	-1.1411								PTGFRN	1.11647
					CST4	2.54169		RBM24	-1.13596								PTPRU	1.09624
					HLA-DOA	2.50056		ITGBL1	-1.12261								APCDD1L	1.08953
					LINC01559	2.47439		IL12A	-1.10842								PAPPA	1.08419
					TMPRSS2	2.45001		GNG13	-1.10509								BACH2	1.0744
					AC134312.5	2.41545		TMEM236	-1.10467								TMEM229B	1.06633
					NHSL2	2.39573		AP001527.2	-1.09509								CST2	1.06584
					BAIAP2L2	2.3715		DAW1	-1.07328								MALL	1.05957
					SERPINA5	2.37033		AP006333.1	-1.07034								SLC45A1	1.05176
					ADGRF4	2.36928		TGFB2	-1.06619								ABCC3	1.04231
					CA9	2.30782		FAM24B	-1.06521								GPR68	1.03614
					DEPP1	2.30686		YAP1	-1.04605								COL6A3	1.03055
					FER1L4	2.30199		AC092807.4	-1.04164								PLEKHG4B	1.02263
					IL18R1	2.28256		SNAPC1	-1.038								ADAMTS14	1.0121
					RAB7B	2.27933		RGMB-AS1	-1.03343								TLR6	1.00898
					MIR34AHG	2.27883		BDNF	-1.0191								SAMD9L	1.00388
					CA12	2.26978		F3	-1.01222
					NRG2	2.26326		TNFRSF11B	-1.00679
					RNF128	2.25017		HAS2	-1.00601
					PCDHB7	2.21206		PLAC8	-1.00319
					AC090192.2	2.16907
					CST1	2.15893
					COL9A3	2.14145
					C10orf90	2.14026
					AC009486.2	2.12379
					VWA5A	2.12076
					RAPGEF4	2.12075
					CSF3	2.11668
					CSF1R	2.10669
					CST2	2.10288
					CALHM3	2.10209
					PROX1	2.08726
					ZNF365	2.08505
					RTL9	2.07679
					TRIL	2.06132
					PCDHGC5	2.05141
					AL118508.2	2.05103
					C6orf223	2.04048
					MAOB	2.03987
					CD96	2.03913
					KLHL3	2.03025
					RAB37	2.02276
					TBC1D29P	2.00549
					IQSEC2	1.99236
					ACOT1	1.98613
					SYT12	1.9852
					SNED1	1.98436
					SPOCK3	1.96893
					FSIP2	1.96833
					RASD1	1.96716
					PSMD10P2	1.96429
					FAM71F2	1.9642
					APOBEC3G	1.96398
					INHA	1.96032
					WNT9A	1.95034
					PDK4	1.94984
					LINC02657	1.94179
					IL4I1	1.94018
					SYT2	1.93996
					KLHDC9	1.93697
					ADAMTS14	1.93661
					PIK3IP1	1.93381
					IL22RA1	1.92558
					PNRC1	1.91755
					SETBP1	1.91656
					WFDC3	1.90878
					PODNL1	1.89138
					TRANK1	1.88864
					PCDHGB6	1.88705
					GBP2	1.88379
					AC068580.5	1.88351
					DARS-AS1	1.87917
					GBP4	1.87821
					ITGA10	1.87764
					PI16	1.87537
					LBH	1.8751
					SHH	1.87351
					PIK3C2B	1.86993
					ALDH3A1	1.86685
					LINC02562	1.86335
					FUT8-AS1	1.85671
					TNFSF10	1.84437
					GAL3ST4	1.83739
					ZFHX2	1.83611
					TNFRSF10C	1.83259
					SPDEF	1.8258
					CAPN11	1.81791
					CLDN2	1.81386
					MYO15B	1.81334
					ITGA2	1.81313
					SBK3	1.81304
					ETV1	1.81149
					CREG2	1.81101
					MMP11	1.80782
					CA11	1.80496
					ETV7	1.80235
					HAS3	1.79909
					HOXA13	1.79259
					GPRC5C	1.79247
					AKR1B10	1.7669
					STAG3	1.76615
					AP000695.2	1.76518
					THBS2	1.765
					NDRG1	1.75615
					ARHGAP5-AS1	1.75592
					SPON2	1.74736
					TRAC	1.74327
					PCDHB11	1.74086
					WNT7B	1.73896
					AC002480.2	1.73755
					MUC1	1.73656
					DNAH1	1.73569
					FCGBP	1.73236
					FRK	1.72065
					TNFSF13B	1.71995
					SNCG	1.712
					DHRS3	1.71021
					CXXC4	1.70999
					ZMIZ1-AS1	1.70773
					SPOCK1	1.70744
					DENND6B	1.70434
					PSAPL1	1.70395
					TET1	1.69519
					PCDHGA2	1.69201
					NAT16	1.68697
					PPIL6	1.68491
					LINC00460	1.68107
					IFI44L	1.67929
					SERPINF2	1.67926
					FBXO2	1.67831
					ALDOC	1.67431
					TIMP4	1.67302
					EPPK1	1.67183
					AC116407.1	1.66653
					MX2	1.66149
					ANGPTL2	1.65806
					AHNAK2	1.65784
					MYH15	1.65699
					SYT11	1.65689
					STON2	1.65639
					ISG20	1.65585
					TMEM229B	1.65546
					OTUB2	1.64593
					SCN1B	1.64561
					APOBEC3F	1.64306
					B3GNT3	1.64284
					CCR1	1.64196
					SMIM14	1.64168
					LYPD3	1.63483
					MALL	1.63366
					PLEKHB1	1.63077
					MAML3	1.63018
					PLAAT4	1.62693
					AQP1	1.62414
					PBXIP1	1.61955
					AMPD3	1.61763
					YPEL3	1.61623
					TNXB	1.61585
					AC004540.1	1.61577
					EGLN3	1.61335
					GSN	1.61079
					B3GALT4	1.61077
					PAK6	1.60706
					CNIH3	1.60644
					MYO1F	1.60505
					LIPG	1.60406
					PDE4B	1.60362
					ZNF467	1.60106
					PDGFRB	1.59976
					TNS4	1.59918
					AL121753.2	1.59636
					MLXIPL	1.59502
					TFF2	1.59329
					PRICKLE2	1.5809
					MDFI	1.57706
					SLC45A1	1.57661
					CX3CL1	1.57598
					PCDHB10	1.57367
					ALG1L6P	1.57066
					AC112721.2	1.56567
					RASSF10	1.56471
					DYRK1B	1.56238
					TLR6	1.55235
					GPC5	1.55084
					JUP	1.54762
					NDP	1.54075
					PLIN4	1.53869
					BX322562.1	1.5383
					TGM5	1.53698
					CCNG2	1.53346
					CASTOR1	1.52468
					RASD2	1.52409
					APCDD1L	1.52165
					GOLGA7B	1.51798
					ARMC12	1.51719
					AC068580.2	1.51457
					PLEKHG4B	1.50642
					SCNN1A	1.50045
					GTF2IP7	1.49654
					CACNA2D4	1.49647
					SSTR2	1.49472
					HMCN1	1.48979
					GJB2	1.48685
					HPGD	1.48607
					KNDC1	1.48208
					TOGARAM2	1.47999
					SLCO4A1	1.47995
					LINC02873	1.47709
					LGALS9	1.47683
					FPR1	1.47645
					AC243964.3	1.47258
					TNFSF15	1.47258
					PPFIA4	1.47008
					NAALADL2	1.46761
					SLC2A12	1.46442
					HLA-DMB	1.46377
					ZG16B	1.46224
					TFF3	1.46195
					TNFRSF9	1.45998
					NIM1K	1.45881
					DGCR5	1.45495
					LGALS12	1.45422
					AL135818.1	1.45204
					TENT5C	1.44522
					C1RL	1.44441
					KLHL24	1.44291
					HR	1.44114
					AL590560.3	1.44013
					COL15A1	1.43949
					NDST3	1.42833
					ADGRL3	1.42646
					TRPV4	1.42353
					MAPK8IP2	1.42343
					PTK2B	1.42275
					ZNF608	1.41501
					NBEA	1.41386
					ARHGEF37	1.40539
					CDC42BPG	1.39915
					PCDHB9	1.39751
					MINDY1	1.39716
					SSPN	1.39621
					IRF2BPL	1.39584
					EGR2	1.39564
					TP53INP1	1.39341
					EHD3	1.38825
					PFKFB4	1.38779
					AC021218.1	1.38557
					MIR210HG	1.38421
					DPYSL3	1.38326
					SLC44A5	1.38202
					LONRF2	1.38148
					LINC01137	1.38121
					AP000695.1	1.38116
					RCAN2	1.37957
					CTSO	1.37559
					HID1	1.37255
					TRIM22	1.36122
					ABCC3	1.36052
					RAB3D	1.35907
					LTBP3	1.35626
					CYP1B1	1.35379
					VSIG1	1.35292
					SERPINA1	1.35211
					MARCKSL1	1.35085
					ANXA10	1.35083
					DLGAP1-AS1	1.34531
					TCN1	1.33782
					LTBP1	1.33487
					PLXNA4	1.33077
					B4GALNT3	1.32718
					TRPV2	1.32694
					PCDHGA4	1.32532
					SH3PXD2A-AS1	1.32501
					SLC22A18	1.32459
					BTBD8	1.31951
					EFNB3	1.31748
					TTLL1	1.31503
					GPR68	1.31412
					FMO4	1.31127
					MXD4	1.31049
					RIPK4	1.30532
					ZNF713	1.3034
					PIP5KL1	1.30177
					CD24	1.29774
					KLF9	1.29606
					KIAA1217	1.29601
					ORAI3	1.29424
					AC107308.1	1.29296
					GASAL1	1.29202
					VWA2	1.29178
					VWA1	1.29118
					SLFN5	1.29069
					ZNF385A	1.29019
					DDIT4	1.28994
					ST6GALNAC2	1.28563
					ADAMTSL2	1.28538
					CNFN	1.28308
					HMGA2-AS1	1.28162
					ZCCHC24	1.27939
					ADAMTS7	1.27719
					TMCC3	1.2771
					AC107959.3	1.27687
					HLA-F	1.27498
					SEPTIN4	1.27496
					HECW1	1.27457
					TMEM8B	1.2706
					C2orf72	1.26845
					SORL1	1.26594
					ANXA9	1.26587
					CRLF2	1.26163
					FOLR1	1.25963
					AC069360.1	1.25948
					CXXC5	1.25751
					AIM2	1.2572
					NEBL	1.25368
					DDR1	1.25019
					GIPR	1.24913
					GALNT12	1.24756
					BHLHE40	1.24614
					CFB	1.24568
					RAP2C-AS1	1.24534
					ST8SIA4	1.24495
					PTPRU	1.24492
					TNC	1.24375
					LRRC6	1.24317
					ITGA1	1.24214
					LRRC75B	1.23993
					NAV1	1.23812
					GPER1	1.23768
					TBXAS1	1.23653
					FOXO4	1.23622
					TNIK	1.23594
					AHRR	1.23588
					CAPS	1.23587
					LAPTM5	1.23219
					SECTM1	1.22849
					SHC3	1.22639
					PAPPA	1.22603
					MB	1.22589
					LIPH	1.22504
					HBP1	1.22487
					CACNG7	1.22019
					LCA5	1.21768
					TSC22D1	1.21745
					SLC47A1	1.21709
					P2RX6	1.21448
					ARHGAP28	1.21211
					CD14	1.21116
					RAB31	1.20808
					TCN2	1.20658
					CDK5R2	1.20652
					TUBA1A	1.20485
					TSPAN15	1.20385
					FAXDC2	1.20368
					VSTM2L	1.20296
					ABCC6	1.19245
					AC008875.3	1.19042
					PROM2	1.18841
					ZMIZ1	1.1882
					ALDH1A3	1.18763
					SAMD9L	1.187
					FANK1	1.18635
					SOCS1	1.18579
					EBI3	1.18576
					FSCN2	1.18422
					RIMKLA	1.18256
					COL6A3	1.18095
					HLA-DPA1	1.18042
					BX640514.2	1.18005
					HES2	1.17836
					CADM1	1.17734
					CTHRC1	1.17506
					PCDHB8	1.1739
					LMF1	1.17339
					IQGAP2	1.17232
					FOXQ1	1.17009
					FAM43A	1.16975
					OAS2	1.16512
					ATP8A1	1.1634
					TRIM29	1.16314
					ST3GAL5	1.1599
					LINC00261	1.157
					MAST4	1.15683
					HLA-DMA	1.15407
					TRIB2	1.15344
					CARD6	1.15343
					AL109615.3	1.1476
					CYP39A1	1.14708
					GPR153	1.14514
					AC132812.1	1.14503
					VPS37D	1.14493
					LFNG	1.14474
					SESN3	1.14295
					TEF	1.14124
					AL139220.2	1.14115
					CYP1B1-AS1	1.14035
					RGS14	1.13953
					C1QTNF6	1.13831
					ST6GAL1	1.13815
					LCTL	1.138
					TM7SF2	1.13521
					ATP9A	1.13439
					MEF2C	1.13318
					PRLR	1.13312
					ADRA1B	1.13203
					EDA	1.13017
					AP002761.4	1.1293
					CPEB2	1.12728
					LINC00346	1.12444
					AREG	1.12435
					PHYHIP	1.12408
					RASSF2	1.12294
					PTPN22	1.1217
					PPP4R4	1.1217
					PCAT6	1.12128
					STC1	1.11857
					LINC01711	1.11744
					MANSC1	1.11699
					IRX5	1.11629
					LHPP	1.11588
					CLU	1.11555
					PCDHB14	1.11478
					ARRDC3	1.11339
					HCP5	1.10932
					BAIAP3	1.10876
					GFPT2	1.10425
					EPOR	1.10316
					RNF122	1.10263
					PPARGC1A	1.1014
					MYH16	1.10064
					SUFU	1.09603
					HLA-DPB1	1.09463
					ARSI	1.09381
					NOL4L	1.09305
					ADAM8	1.09103
					EDNRA	1.08935
					FIBCD1	1.08335
					RCOR2	1.08233
					SLC2A10	1.08212
					AC046143.1	1.08102
					BTN3A3	1.07985
					APOL1	1.07829
					VASH1	1.07128
					LINC01411	1.07095
					FBXO32	1.07019
					SH3TC1	1.06886
					UBA7	1.06278
					HLA-DRA	1.06244
					RASSF4	1.06167
					LINC01426	1.06056
					SHISA4	1.05953
					BCL3	1.05878
					P3H4	1.05871
					CCDC88B	1.05773
					AL109615.2	1.05477
					GABARAPL1	1.05175
					ITGB8	1.05047
					CCDC114	1.04967
					MR1	1.04944
					Z99129.4	1.0453
					SPAG4	1.04433
					PIGZ	1.04127
					EREG	1.04047
					AL603756.1	1.04044
					ESPN	1.04032
					SOD3	1.04007
					KCNN4	1.03777
					RBM47	1.03643
					FBXL20	1.03567
					SHROOM2	1.03504
					MX1	1.03451
					CALHM2	1.03448
					PSD4	1.03432
					IER5L	1.03431
					KRT15	1.0335
					LNX1	1.03088
					FAM225B	1.03005
					ADCK1	1.0299
					ATXN1	1.02963
					BTN3A1	1.02807
					SLC37A2	1.02759
					KLHL4	1.02718
					PTGFRN	1.02578
					CFP	1.02351
					VEGFA	1.02285
					PTPRH	1.02206
					APCDD1L-DT	1.02187
					ZNF436-AS1	1.02089
					REEP2	1.02074
					NECTIN1	1.01911
					DNAH11	1.01866
					SLC6A9	1.01844
					LRP1	1.01779
					CLIC3	1.01755
					OLFML2A	1.01702
					TMEM163	1.00351
					KRT86	1.00282
					FAM102A	1.00073
